# Modeling quantifies in vivo neutralization, Fc-mediated killing, and resistance in human clinical trials of five anti-HIV broadly neutralizing antibodies

**DOI:** 10.64898/2026.06.13.732071

**Authors:** Lucero Rodriguez Rodriguez, Jonah Hall, E Fabian Cardozo-Ojeda, Rebecca M Lynch, Alan S Perelson, Joshua T Schiffer, Daniel B Reeves

## Abstract

Broadly neutralizing antibodies (bnAbs) are a promising intervention for HIV prevention, therapy, and cure. bnAb optimization requires precise quantification of *in vivo* functions, many of which cannot be directly measured in humans. We therefore performed a mathematical modeling meta-analysis which integrated four clinical trials and reproduced serial bnAb concentrations, viral loads, and bnAb sensitivities (IC50) in 43 viremic trial participants who received an infusion of VRC01, VRC01LS, VRC07-523LS, 3BNC117 or 10-1074. We compared >300 mathematical models for their ability to recapitulate multi-strain HIV dynamics following bnAb infusion. For each bnAb, our best model identified a scaling factor of 36-462 to pro*j*ect *in vivo* activity from *in vitro* IC50, quantified Fc-mediated infected cell killing in humans over time, and pro*j*ected the timing of bnAb-resistant strain emergence. Using this holistic profile, VRC07-523-LS was generally optimal.
