## Supplementary Data 1 for "Modeling quantifies in vivo neutralization, Fc-mediated killing, and resistance in human clinical trials of five anti-HIV broadly neutralizing antibodies"

### Sheet: Sheet1
PID	bnAb	Dose (mg/kg)	HIV Status (+/–)	ART Status (ON/OFF)	Initial viral load, log10(V0)	in vitro IC50 at baseline (GM)	in vitro IC50 post-infusion(GM)	Included in VD model
20	VRC01	40	+	OFF	2.9484	0.168	0.21	YES
21	VRC01	40	+	OFF	3.8057	7.003	44.358	YES
22	VRC01	40	+	OFF	3.246	0.221	–	NO. Missing IC50 measure
23	VRC01	40	+	OFF	4.2484	0.164	0.941	YES
24	VRC01	40	+	OFF	3.7255	0.251	0.527	YES
25	VRC01	40	+	OFF	4.3916	0.597	2.168	YES
26	VRC01	40	+	OFF	3.6259	2.831	3.291	YES
27	VRC01	40	+	OFF	3.336	0.615	–	NO. Missing IC50 measure
1	VRC01-LS	40	+	OFF	3.5928	1.73	35.724	YES
2	VRC01-LS	40	+	OFF	3.8058	0.681	7.845	YES
3	VRC01-LS	40	+	OFF	3.2597	5.37	–	NO. Missing IC50 measure
4	VRC01-LS	40	+	OFF	2.4116	1.913	10.783	YES
5	VRC01-LS	40	+	OFF	4.0972	8.792	15.737	YES
6	VRC01-LS	40	+	OFF	5.2409	50	50	YES
7	VRC01-LS	40	+	OFF	2.9415	4.178	–	NO. Missing IC50 measure
8	VRC07-523-LS	40	+	OFF	4.3168	0.655	36.056	YES
9	VRC07-523-LS	40	+	OFF	4.3168	0.256	2.317	YES
10	VRC07-523-LS	40	+	OFF	4.8176	1.014	8.246	YES
11	VRC07-523-LS	40	+	OFF	4.0845	0.489	0.368	YES
12	VRC07-523-LS	40	+	OFF	4.6223	0.126	0.11	YES
13	VRC07-523-LS	40	+	OFF	4.2973	0.246	0.385	YES
14	VRC07-523-LS	40	+	OFF	4.1584	50	50	YES
15	VRC07-523-LS	40	+	OFF	4.6193	0.449	0.2	YES
16	VRC07-523-LS	40	+	OFF	4.2027	–	–	NO. Missing IC50 measure
1A1	3BNC117	1	–	–	–	–	–	NO. No VL data.
1A2	3BNC117	1	–	–	–	–	–	NO. No VL data.
1A3	3BNC117	1	–	–	–	–	–	NO. No VL data.
1B1	3BNC117	3	–	–	–	–	–	NO. No VL data.
1B2	3BNC117	3	–	–	–	–	–	NO. No VL data.
1B3	3BNC117	3	–	–	–	–	–	NO. No VL data.
1C1	3BNC117	10	–	–	–	–	–	NO. No VL data.
1C3	3BNC117	10	–	–	–	–	–	NO. No VL data.
1C4	3BNC117	10	–	–	–	–	–	NO. No VL data.
1D1	3BNC117	10 x 2	–	–	–	–	–	NO. No VL data.
1D2	3BNC117	10 x 2	–	–	–	–	–	NO. No VL data.
1D3	3BNC117	10 x 2	–	–	–	–	–	NO. No VL data.
1D4	3BNC117	10 x 2	–	–	–	–	–	NO. No VL data.
1D7	3BNC117	10 x 2	–	–	–	–	–	NO. No VL data.
100	3BNC117	30	–	–	–	–	–	NO. No VL data.
1000	3BNC117	30	–	–	–	–	–	NO. No VL data.
100000	3BNC117	30	–	–	–	–	–	NO. No VL data.
1F1	3BNC117	30 x 2	–	–	–	–	–	NO. No VL data.
1F4	3BNC117	30 x 2	–	–	–	–	–	NO. No VL data.
1F5	3BNC117	30 x 2	–	–	–	–	–	NO. No VL data.
1F6	3BNC117	30 x 2	–	–	–	–	–	NO. No VL data.
1F8	3BNC117	30 x 2	–	–	–	–	–	NO. No VL data.
2A1	3BNC117	1	+	OFF	3.5065	–	0.9	NO. Missing IC50 measure.
2A3	3BNC117	1	+	OFF	4.64	0.11	3.78	YES
2A4	3BNC117	1	+	OFF	3.7275	0.07	0.94	YES
2B1	3BNC117	3	+	OFF	3.6117	0.77	>20	YES
2B2	3BNC117	3	+	ON	2	>20	–	NO. On ART
2B3	3BNC117	3	+	OFF	4.5819	0.2	0.3	YES
2C2	3BNC117	10	+	ON	1.4771	0.49	0.03	NO. On ART
2C4	3BNC117	10	+	OFF	2.9138	>20	>20	YES
2C5	3BNC117	10	+	OFF	3.9666	0.09	15.36	YES
2D1	3BNC117	30	+	OFF	4.7281	0.68	0.9	YES
2D3	3BNC117	30	+	OFF	2.8062	0.13	0.35	YES
2C1	3BNC117	30	+	OFF	4.6781	0.54	1.78	YES
20	3BNC117	30	+	OFF	4.1981	0.4	–	NO. Missing IC50 measure.
200	3BNC117	30	+	OFF	3.8445	0.18	2.23	YES
2000	3BNC117	30	+	OFF	4.343	0.18	1.1	YES
20000	3BNC117	30	+	OFF	4.5081	0.24	–	NO. Missing IC50 measure.
200000	3BNC117	30	+	OFF	3.5575	0.3	–	NO. Missing IC50 measure.
20000000	3BNC117	30	+	OFF	4.0693	–	–	NO
31	3BNC117	30	+	OFF	2.7324	–	–	NO
41	3BNC117	30	+	ON	1.2788	–	–	NO. On ART
42	3BNC117	30	+	ON	1.6021	–	–	NO. On ART
43	3BNC117	30	+	ON	1.699	–	–	NO. On ART
44	3BNC117	30	+	ON	1.699	–	–	NO. On ART
5A1	3BNC117	10	+	ON	1.2788	–	–	NO. On ART
5A2	3BNC117	10	+	ON	1.2788	–	–	NO. On ART
5A3	3BNC117	10	+	ON	1.2788	–	–	NO. On ART
5A4	3BNC117	10	+	ON	1.2788	–	–	NO. On ART
5A5	3BNC117	10	+	ON	1.2788	–	–	NO. On ART
5B1	3BNC117	30	+	ON	1.2788	–	–	NO. On ART
5B2	3BNC117	30	+	ON	1.2788	–	–	NO. On ART
5B3	3BNC117	30	+	ON	1.2788	–	–	NO. On ART
5B4	3BNC117	30	+	ON	1.2788	–	–	NO. On ART
5B5	3BNC117	30	+	ON	1.2788	–	–	NO. On ART
1HA1	10-1074	3	+	ON	1.2788	–	–	NO. On ART
1HA2	10-1074	3	+	ON	1.2788	–	–	NO. On ART
1HA3	10-1074	3	+	ON	1.2788	–	–	NO. On ART
1HB1	10-1074	10	+	OFF	4.1436	0.022	>50	YES
1HB2	10-1074	10	+	OFF	3.8048	0.011	>50	YES
1HB3	10-1074	10	+	OFF	4.554	0.025	>50	YES
1HC1	10-1074	30	+	OFF	3.1644	0.824	10.761	YES
1HC2	10-1074	30	+	OFF	4.8899	0.045	>50	YES
1HC3	10-1074	30	+	OFF	4.3041	0.199	>50	YES
1HD1	10-1074	30	+	OFF	4.6209	0.012	>50	YES
1HD2	10-1074	30	+	OFF	2.9243	>50	–	YES. Assumed
								50𝜏:>50
1HD4K	10-1074	30	+	OFF	4.7803	0.006	>50	YES
1HD5K	10-1074	30	+	OFF	3.8791	0.048	>50	YES
1HD6K	10-1074	30	+	OFF	4.0043	0.032	8.612	YES
1HD7K	10-1074	30	+	OFF	3.9661	–	–	NO. Missing IC50 measure.
1HD8K	10-1074	30	+	OFF	4.0414	0.004	>50	YES
1HD9K	10-1074	30	+	OFF	3.8426	>50	–	YES. Assumed
								50𝜏:>50
1HD10K	10-1074	30	+	OFF	4.0212	–	–	NO. Missing IC50 measure.
1HD11K	10-1074	30	+	OFF	4.8021	–	–	NO. Missing IC50 measure.
2HA1	10-1074	3	–	–	–	–	–	NO. No VL data.
2HA2	10-1074	3	–	–	–	–	–	NO. No VL data.
2HA3	10-1074	3	–	–	–	–	–	NO. No VL data.
2HB1	10-1074	10	–	–	–	–	–	NO. No VL data.
2HB2	10-1074	10	–	–	–	–	–	NO. No VL data.
2HB3	10-1074	10	–	–	–	–	–	NO. No VL data.
2HC1	10-1074	30	–	–	–	–	–	NO. No VL data.
2HC2	10-1074	30	–	–	–	–	–	NO. No VL data.
2HC3	10-1074	30	–	–	–	–	–	NO. No VL data.
2HD1	10-1074	30	–	–	–	–	–	NO. No VL data.
2HD2	10-1074	30	–	–	–	–	–	NO. No VL data.
2HD3	10-1074	30	–	–	–	–	–	NO. No VL data.
2HD4	10-1074	30	–	–	–	–	–	NO. No VL data.
2HD5	10-1074	30	–	–	–	–	–	NO. No VL data.
